# Investigation of the threonine metabolism of *Echinococcus multilocularis*: the threonine dehydrogenase as a potential drug target in alveolar echinococcosis

**DOI:** 10.1101/2024.07.27.605433

**Authors:** Marc Kaethner, Pascal Zumstein, Matías Preza, Philipp Grossenbacher, Anissa Bartetzko, Martin Lochner, Stefan Schürch, Clement Regnault, Daniel Villalobos Ramírez, Britta Lundström-Stadelmann

**Affiliations:** Institute of Parasitology, Vetsuisse Faculty, University of Bern, Bern, Switzerland; Graduate School for Cellular and Biomedical Sciences, University of Bern, Bern, Switzerland; Institute of Biochemistry and Molecular Medicine, University of Bern, Bern, Switzerland; Department of Chemistry, Biochemistry and Pharmaceutical Sciences, University of Bern, Bern, Switzerland; Integrated Protein Analysis - Mass Spectrometry unit, MVLS Shared Research Facilities, College of Medical, Veterinary and Life Sciences, University of Glasgow, Glasgow, United Kingdom; Department of Bioinformatics, University of Würzburg, Würzburg, Germany; Multidisciplinary Center for Infectious Diseases, University of Bern, Bern, Switzerland

**Keywords:** Echinococcus multilocularis, cestode, threonine metabolism, target-based screening, TDH, disulfiram, sanguinarine

## Abstract

Alveolar echinococcosis (AE) is a severe zoonotic disease caused by the metacestode stage of the fox tapeworm *Echinococcus multilocularis*. We recently showed that *E. multilocularis* metacestode vesicles scavenge large amounts of L-threonine from the culture medium that were neither stored nor overused for protein synthesis. This motivated us to study the effect of L-threonine on the parasite and how it is metabolized. We established a novel metacestode vesicle growth assay with an automated readout, which showed that L-threonine treatment led to significantly increased parasite growth. In addition, L-threonine increased the formation of novel metacestode vesicles from primary parasite cell cultures in contrast to the non-proteinogenic threonine analog 3-hydroxynorvaline. Tracing of [U-^13^C]-L-threonine and metabolites in metacestode vesicles and culture medium resulted in the detection of [U-^13^C]-labeling in aminoacetone and glycine, indicating that L-threonine was metabolized by threonine dehydrogenase (TDH). In addition, the detection of [^13^C_2_]-glutathione, suggested that *E. multilocularis* metacestode vesicles synthesize glutathione via L-threonine-derived glycine. EmTDH-mediated threonine metabolism in the *E. multilocularis* metacestode stage was further confirmed by quantitative real-time PCR, which demonstrated high expression of *emtdh* in *in vitro* cultured metacestode vesicles and also in metacestode samples obtained from infected animals. EmTDH was enzymatically active in metacestode vesicle extracts. Thus, the drugs disulfiram, myricetin, quercetin, sanguinarine and seven quinazoline carboxamides were assessed for inhibition of recombinantly expressed EmTDH, and the most potent inhibitors disulfiram, myricetin and sanguinarine were further tested for activity against *E. multilocularis* metacestode vesicles and primary parasite cells. Sanguinarine exhibited significant *in vitro* activity and IC_50_-values for metacestode vesicles, primary parasite cells, as well as mammalian cells were determined. Our results suggest that sanguinarine treatment should be further assessed *in vivo* employing suitable AE mouse models. Furthermore, the EmTDH assay could serve as high-throughput target-based discovery platform for novel anti-echinococcal compounds.
