## Supplementaries for "Investigation of the threonine metabolism of *Echinococcus multilocularis*: the threonine dehydrogenase as a potential drug target in alveolar echinococcosis": S1 Table.xlsx

### Sheet: S1 Table
S1 Table. Blast of protein sequences of TD, TDH, KBL and TA of reference organisms against E. multilocularis protein database PRJEB122. Shown are reference organisms (C. elegans, Da. rerio, Dr. melanogaster, H. sapiens and M. musculus) with accession numbers of TA, TD, TDH and KBL. Shown are sequences that produced a significant alignment with the corresponding E-values.
Gene	organism	accession number	sequences producing significant alignments	E Value
TD	C. elegans	Q21080	none	NA
	Da. rerio	not found	not tested	NA
	Dr. melanogaster	Q9VHF0	none	NA
	H. sapiens	P20132	EmuJ_001093200	3e-10
	M. musculus	Q8VBT2	EmuJ_001093200	6e-10
TDH	C. elegans	Q22945	EmuJ_000511900	2e-63
	Da. rerio	Q6P3J8	EmuJ_000511900	6e-106
	Dr. melanogaster	Q9VPE8	EmuJ_000511900	1.5e-72
	H. sapiens	pseudogene	not tested	NA
	M. musculus	Q8K3F7	EmuJ_000511900	4e-108
KBL	C. elegans	Q22768	EmuJ_000107200	6e-96
		Q22768	EmuJ_000374100	2e-19
		Q22768	EmuJ_000575200	1e-13
		Q22768	EmuJ_000574600	1e-13
		Q22768	EmuJ_000138200	5e-13
	Da.rerio	F6P2R4	EmuJ_000107200	5e-133
		F6P2R4	EmuJ_000374100	4e-19
		F6P2R4	EmuJ_000138200	1e-14
		F6P2R4	EmuJ_000575200	6e-14
		F6P2R4	EmuJ_000574600	6e-14
	Dr. melanogaster	Q8SXK3	EmuJ_000107200	5e-71
		Q8SXK3	EmuJ_000374100	1e-20
		Q8SXK3	EmuJ_000138200	6e-17
		Q8SXK3	EmuJ_000575200	2e-13
		Q8SXK3	EmuJ_000574600	2e-13
	H. sapiens	O75600	EmuJ_000107200	1e-128
		O75600	EmuJ_000374100	2e-18
		O75600	EmuJ_000575200	2e-13
		O75600	EmuJ_000574600	2e-13
		O75600	EmuJ_000138200	7e-10
	M. musculus	O88986	EmuJ_000107200	9e-144
		O88986	EmuJ_000374100	4e-19
		O88986	EmuJ_000575200	4e-14
		O88986	EmuJ_000574600	4e-14
		O88986	EmuJ_000138200	2e-09
TA	C. elegans	Q21890	none	NA
	Da. rerio	Q6GQM4	none	NA
	Dr. melanogaster	Q9VCK6	none	NA
	H. sapiens	pseudogene	not tested	NA
	M. musculus	Q6XPS7	none	NA
