## Supplementaries for "Investigation of the threonine metabolism of *Echinococcus multilocularis*: the threonine dehydrogenase as a potential drug target in alveolar echinococcosis": S2 Table.xlsx

### Sheet: S2 Table
S2 Table. Primer sequences, gene description and accession numbers for emtd, emtdh, emkbl and the house-keeping gene emelp.
Gene	Primer FW (5'-3')	Primer RV (5'-3')	description	accession number
emtd	AGTTTCTTCAACCTACTGGGTCTGTTGC	GTGGTGGGACAGACTATGTGCTGG	L serine dehydratase: L-threonine deaminase	EmuJ_001093200
emtdh	ATTGGCGAAGCAGTTGAAGACGTATG	TCGTCTGGCATTGGCATCATCC	L-threonine-3-dehydrogenase	EmuJ_000511900
emkbl	ACGCTCGTTTGGCTGCTCAATTC	TGGACACGTATGCGAGCTTTACCC	2-amino-3-ketobutyrate coenzyme A ligase	EmuJ_000107200
emelp	AACACGATGCAAAGCACAAGTCCC	CCTCACATTTGGTATCACCTCAAGTTCC (del Puerto et al., 2016)	ezrin/radixin/moesin-like protein	EmuJ_000485800
