## Supplementaries for "Investigation of the threonine metabolism of *Echinococcus multilocularis*: the threonine dehydrogenase as a potential drug target in alveolar echinococcosis": S3 Table.xlsx

### Sheet: S3 Table
S3 Table. Labeling patterns of potential metabolites of L-threonine. Abbreviations: VT = vesicle tissue, VF = vesicle fluid, CM = culture medium, VM = vesicle medium
	Unlabeled L-threonine						[13C]-L-threonine
Metabolite	Labeling pattern	VT [%]	VF [%]	CM [%]	VM [%]		VT [%]	VF [%]	CM [%]	VM [%]
L-threonine	13C0	95.8 ± 0.1	95.6 ± 0.1	95.4 ± 0.1	95.3 ± 0.1		3.3 ± 0.4	2.3 ± 0	0.4 ± 0	0.7 ± 0.1
	13C1	4.1 ± 0	4.2 ± 0	4.3 ± 0	4.3 ± 0		0 ± 0	0 ± 0	0 ± 0	0 ± 0
	13C2	0 ± 0	0 ± 0	0.1 ± 0	0.1 ± 0		0.5 ± 0.1	0.2 ± 0	0.1 ± 0	0.1 ± 0
	13C3	0 ± 0	0 ± 0	0 ± 0	0 ± 0		3.2 ± 0	3.4 ± 0.1	3.4 ± 0	3.4 ± 0
	13C4	0 ± 0	0.1 ± 0.1	0.2 ± 0.1	0.3 ± 0.1		93 ± 0.4	94.2 ± 0.1	96.1 ± 0	95.8 ± 0.1
aminoacetone	13C0	N.D.	N.D.	99.3 ± 1.1	100 ± 0		N.D.	N.D.	100 ± 0	35.4 ± 5.6
	13C1	N.D.	N.D.	0 ± 0	0 ± 0		N.D.	N.D.	0 ± 0	0 ± 0
	13C2	N.D.	N.D.	0 ± 0	0 ± 0		N.D.	N.D.	0 ± 0	0 ± 0
	13C3	N.D.	N.D.	0.7 ± 1.1	0 ± 0		N.D.	N.D.	0 ± 0	64.6 ± 5.6
glycine	13C0	98.2 ± 0.1	98 ± 0.1	99.4 ± 0.2	98.8 ± 0.1		55.8 ± 2.3	68.2 ± 2.2	99.1 ± 0.3	70.9 ± 3.2
	13C1	1.8 ± 0.1	2 ± 0.1	0.6 ± 0.2	1.2 ± 0.1		1.5 ± 0.2	1.7 ± 0.1	0.7 ± 0.3	1.1 ± 0.1
	13C2	0 ± 0	0 ± 0	0 ± 0	0 ± 0		42.7 ± 2.4	30.1 ± 2.3	0.2 ± 0.2	28 ± 3.3
succinate	13C0	94.9 ± 0.1	95.1 ± 0	97.4 ± 0.1	95.4 ± 0.2		94.7 ± 0.1	94.9 ± 0	97.1 ± 0.5	95.3 ± 0.1
	13C1	5 ± 0	4.9 ± 0	2.2 ± 0.1	4.6 ± 0.2		5 ± 0	4.9 ± 0	2.4 ± 0.2	4.7 ± 0.1
	13C2	0.1 ± 0	0.1 ± 0	0 ± 0	0 ± 0		0.2 ± 0	0.2 ± 0	0 ± 0	0 ± 0
	13C3	0 ± 0	0 ± 0	0 ± 0	0 ± 0		0.1 ± 0	0 ± 0	0 ± 0	0 ± 0
	13C4	0 ± 0	0 ± 0	0.5 ± 0.1	0.1 ± 0.1		0 ± 0	0 ± 0	0.5 ± 0.3	0.1 ± 0
(S)-malate	13C0	95.7 ± 0	95.7 ± 0	97.9 ± 0.2	96 ± 0.1		95.5 ± 0	95.6 ± 0	97.9 ± 0.1	95.9 ± 0.1
	13C1	4.3 ± 0	4.3 ± 0	2 ± 0.3	4 ± 0.1		4.3 ± 0	4.3 ± 0	1.9 ± 0	4 ± 0.1
	13C2	0.1 ± 0	0.1 ± 0	0 ± 0	0 ± 0		0.2 ± 0	0.1 ± 0	0 ± 0	0.1 ± 0
	13C3	0 ± 0	0 ± 0	0 ± 0	0 ± 0		0 ± 0	0 ± 0	0 ± 0	0 ± 0
	13C4	0 ± 0	0 ± 0	0.2 ± 0.1	0 ± 0		0 ± 0	0 ± 0	0.2 ± 0.1	0 ± 0
citrate	13C0	93.7 ± 0	93.6 ± 0	N.D.	N.D.		93.7 ± 0.1	93.7 ± 0	N.D.	N.D.
	13C1	6.3 ± 0	6.4 ± 0	N.D.	N.D.		6.3 ± 0.1	6.3 ± 0	N.D.	N.D.
	13C2	0 ± 0	0 ± 0	N.D.	N.D.		0 ± 0	0 ± 0	N.D.	N.D.
	13C3	0 ± 0	0 ± 0	N.D.	N.D.		0 ± 0	0 ± 0	N.D.	N.D.
	13C4	0 ± 0	0 ± 0	N.D.	N.D.		0 ± 0	0 ± 0	N.D.	N.D.
	13C5	0 ± 0	0 ± 0	N.D.	N.D.		0 ± 0	0 ± 0	N.D.	N.D.
	13C6	0 ± 0	0 ± 0	N.D.	N.D.		0 ± 0	0 ± 0	N.D.	N.D.
L-aspartate	13C0	96.4 ± 0.2	100 ± 0	100 ± 0	100 ± 0		96.4 ± 0.2	100 ± 0	100 ± 0	98.8 ± 0.8
	13C1	3.6 ± 0.2	0 ± 0	0 ± 0	0 ± 0		3.6 ± 0.2	0 ± 0	0 ± 0	1.2 ± 0.8
	13C2	0 ± 0	0 ± 0	0 ± 0	0 ± 0		0 ± 0	0 ± 0	0 ± 0	0 ± 0
	13C3	0 ± 0	0 ± 0	0 ± 0	0 ± 0		0 ± 0	0 ± 0	0 ± 0	0 ± 0
	13C4	0 ± 0	0 ± 0	0 ± 0	0 ± 0		0 ± 0	0 ± 0	0 ± 0	0 ± 0
α-ketoglutarate	13C0	96.7 ± 0.1	95 ± 0.2	100 ± 0	99.7 ± 0.3		96.5 ± 0.3	95.2 ± 0.2	100 ± 0	99.5 ± 0.5
	13C1	3.3 ± 0.1	5 ± 0.2	0 ± 0	0.3 ± 0.3		3.5 ± 0.3	4.5 ± 0.2	0 ± 0	0.5 ± 0.5
	13C2	0 ± 0	0 ± 0	0 ± 0	0 ± 0		0 ± 0	0.3 ± 0.1	0 ± 0	0 ± 0
	13C3	0 ± 0	0 ± 0	0 ± 0	0 ± 0		0 ± 0	0 ± 0	0 ± 0	0 ± 0
	13C4	0 ± 0	0 ± 0	0 ± 0	0 ± 0		0 ± 0	0 ± 0	0 ± 0	0 ± 0
	13C5	0 ± 0	0 ± 0	0 ± 0	0 ± 0		0 ± 0	0 ± 0	0 ± 0	0 ± 0
2-Hydroxyglutarate	13C0	99.7 ± 0.5	99 ± 0.2	95.1 ± 0.1	95.1 ± 0.1		100 ± 0	98.9 ± 0.3	95.4 ± 0.2	94.7 ± 0.1
	13C1	0.3 ± 0.5	1 ± 0.2	3.5 ± 0.3	3.7 ± 0.2		0 ± 0	1.1 ± 0.3	3.5 ± 0.1	4.1 ± 0.3
	13C2	0 ± 0	0 ± 0	0 ± 0	0 ± 0		0 ± 0	0 ± 0	0 ± 0	0 ± 0
	13C3	0 ± 0	0 ± 0	1.1 ± 0.2	1.1 ± 0.1		0 ± 0	0 ± 0	0.9 ± 0.2	1 ± 0.2
	13C4	0 ± 0	0 ± 0	0 ± 0	0 ± 0		0 ± 0	0 ± 0	0 ± 0	0 ± 0
	13C5	0 ± 0	0.1 ± 0.1	0.3 ± 0.2	0.1 ± 0.1		0 ± 0	0.3 ± 0.1	0.1 ± 0.1	0.1 ± 0.1
L-glutamate	13C0	94.9 ± 0.1	97 ± 0.6	100 ± 0	96.2 ± 0.1		93 ± 0.2	96.3 ± 0.4	100 ± 0	96.7 ± 0.8
	13C1	5.1 ± 0.1	3 ± 0.6	0 ± 0	3.8 ± 0.1		5 ± 0.1	3.4 ± 0.3	0 ± 0	3.3 ± 0.7
	13C2	0 ± 0	0 ± 0	0 ± 0	0 ± 0		2 ± 0.2	0.3 ± 0.3	0 ± 0	0.1 ± 0.1
	13C3	0 ± 0	0 ± 0	0 ± 0	0 ± 0		0 ± 0	0 ± 0	0 ± 0	0 ± 0
	13C4	0 ± 0	0 ± 0	0 ± 0	0 ± 0		0 ± 0	0 ± 0	0 ± 0	0 ± 0
	13C5	0 ± 0	0 ± 0	0 ± 0	0 ± 0		0 ± 0	0 ± 0	0 ± 0	0 ± 0
glutathione	13C0	93.9 ± 0.3	97 ± 1.1	N.D.	N.D.		88.2 ± 0.5	96.4 ± 0.9	N.D.	N.D.
	13C1	6.1 ± 0.3	3 ± 1.1	N.D.	N.D.		5.2 ± 0.2	3.6 ± 0.9	N.D.	N.D.
	13C2	0 ± 0	0 ± 0	N.D.	N.D.		6.6 ± 0.5	0 ± 0	N.D.	N.D.
	13C3	0 ± 0	0 ± 0	N.D.	N.D.		0 ± 0	0 ± 0	N.D.	N.D.
	13C4	0 ± 0	0 ± 0	N.D.	N.D.		0 ± 0	0 ± 0	N.D.	N.D.
	13C5	0 ± 0	0 ± 0	N.D.	N.D.		0 ± 0	0 ± 0	N.D.	N.D.
	13C6	0 ± 0	0 ± 0	N.D.	N.D.		0 ± 0	0 ± 0	N.D.	N.D.
	13C7	0 ± 0	0 ± 0	N.D.	N.D.		0 ± 0	0 ± 0	N.D.	N.D.
	13C8	0 ± 0	0 ± 0	N.D.	N.D.		0 ± 0	0 ± 0	N.D.	N.D.
	13C9	0 ± 0	0 ± 0	N.D.	N.D.		0 ± 0	0 ± 0	N.D.	N.D.
	13C10	0 ± 0	0 ± 0	N.D.	N.D.		0 ± 0	0 ± 0	N.D.	N.D.
L-methionine	13C0	95.2 ± 0.1	95.1 ± 0	95 ± 0	95 ± 0		95.1 ± 0.1	95.1 ± 0.1	95 ± 0	94.9 ± 0
	13C1	4.8 ± 0.1	4.9 ± 0	5 ± 0	5 ± 0		4.9 ± 0.1	4.9 ± 0.1	5 ± 0	5 ± 0
	13C2	0 ± 0	0 ± 0	0 ± 0	0 ± 0		0 ± 0	0 ± 0	0 ± 0	0 ± 0
	13C3	0 ± 0	0 ± 0	0 ± 0	0 ± 0		0 ± 0	0 ± 0	0 ± 0	0 ± 0
	13C4	0 ± 0	0 ± 0	0 ± 0	0 ± 0		0 ± 0	0 ± 0	0 ± 0	0 ± 0
	13C5	0 ± 0	0 ± 0	0 ± 0	0 ± 0		0 ± 0	0 ± 0	0 ± 0	0 ± 0
