## Supplementaries for "Investigation of the threonine metabolism of *Echinococcus multilocularis*: the threonine dehydrogenase as a potential drug target in alveolar echinococcosis": S4 Table.xlsx

### Sheet: S4 Table
S4 Table. Reciprocal blast of EmuJ_001093200 against coding sequences of reference organisms. Shown are significant hits against coding sequences of reference organisms (C. elegans, Da. rerio, Dr. melanogaster, H. sapiens and M. musculus) with protein description, organism, max score, total score, query cover, E-values, identity and the accession numbers.
protein description	organism	max score	total score	query cover	E Value	identity [%]	accession number
serine dehydratase	M. musculus	140	140	0.4	1e-34	34.32	AAL56988.1
serine dehydratase-like	M. musculus	139	139	0.38	2e-34	34.36	NP_001371183.1
L-serine dehydratase/L-threonine deaminase	M. musculus	134	134	0.37	5e-33	33.86	NP_663540.1
L-serine dehydratase/L-threonine deaminase isoform X1	M. musculus	134	134	0.37	1e-32	33.86	XP_006530361.1
Chain A, Serine dehydratase-like	H. sapiens	121	121	0.38	1e-28	34.55	2RKB_A
serine dehydratase-like	H. sapiens	121	121	0.38	2e-28	34.55	NP_001291922.1
serine dehydratase-like isoform X1	H. sapiens	121	121	0.38	2e-28	34.55	XP_016874252.1
Chain A, L-serine dehydratase/L-threonine deaminase	H. sapiens	121	121	0.37	3e-28	34.16	4H27_A
L-serine dehydratase/L-threonine deaminase	H. sapiens	114	114	0.37	3e-26	34.16	NP_006834.2
serine dehydratase, isoform CRA_b	H. sapiens	116	116	0.37	4e-26	34.16	EAW98055.1
Chain A, L-serine dehydratase	H. sapiens	114	114	0.37	8e-26	34.16	1P5J_A
serine dehydratase (EC 4.2.1.13)	H. sapiens	113	113	0.37	8e-26	34.16	AAA36604.1
ELAV (embryonic lethal, abnormal vision, Drosophila)-like 4 (Hu antigen D), isoform CRA_c, partial	M. musculus	108	108	0.16	1e-25	40	EDL30693.1
ELAV (embryonic lethal, abnormal vision, Drosophila)-like 4 (Hu antigen D), isoform CRA_b	M. musculus	108	108	0.16	1e-25	40	EDL30692.1
ELAV (embryonic lethal, abnormal vision, Drosophila)-like 4 (Hu antigen D), isoform CRA_a	M. musculus	108	108	0.16	1e-25	40	EDL30691.1
ELAV like RNA binding protein 2	H. sapiens	108	108	0.18	2e-25	39.07	KAI2552282.1
ELAV-like protein 2 isoform X14	H. sapiens	108	108	0.18	1e-24	39.07	XP_047278876.1
serine dehydratase-like isoform X2	M. musculus	108	108	0.31	2e-24	34.72	XP_036021034.1
ELAV-like protein 2 isoform X13	H. sapiens	108	108	0.18	2e-24	39.07	XP_047278874.1
ELAV-like protein 2 isoform X18	M. musculus	109	109	0.18	2e-24	38.41	XP_036019621.1
ELAV (embryonic lethal, abnormal vision, Drosophila)-like 3 (Hu antigen C), isoform CRA_b	M. musculus	105	105	0.17	7e-24	39.86	EDL25245.1
ELAV-like neuronal protein-3	M. musculus	107	107	0.18	1e-23	39.07	AAK74152.1
ELAV-like protein 2 isoform 3	M. musculus	107	107	0.18	1e-23	39.07	NP_997569.1
ELAV-like protein 2 isoform X11	H. sapiens	107	107	0.18	1e-23	39.07	XP_047278872.1
ELAV-like protein 2 isoform j	H. sapiens	107	107	0.18	2e-23	39.07	NP_001372623.1
ELAV-like protein 2 isoform b	H. sapiens	107	107	0.18	2e-23	39.07	NP_001164666.1
Hel-N2	H. sapiens	107	107	0.18	2e-23	39.07	AAA70417.1
ELAV-like neuronal protein-2	M. musculus	107	107	0.18	2e-23	39.07	AAK74153.1
ELAV-like protein 2 isoform X17	M. musculus	107	107	0.18	2e-23	39.07	XP_036019620.1
ELAV-like protein 2 isoform 7	M. musculus	107	107	0.18	2e-23	39.07	NP_001361625.1
ELAV-like protein 2 isoform k	H. sapiens	107	107	0.18	2e-23	38.41	NP_001372624.1
ELAV-like protein 2 isoform X13	M. musculus	107	107	0.18	2e-23	39.07	XP_006502851.1
ELAV-like protein 2 isoform 2	M. musculus	107	107	0.18	2e-23	39.07	NP_034616.1
ELAV-like protein 2 isoform X11	M. musculus	107	107	0.18	2e-23	39.07	XP_006502850.1
ELAV-like protein 2 isoform m	H. sapiens	107	107	0.18	2e-23	39.07	NP_001372625.1
ELAV-like protein 2 isoform h	H. sapiens	107	107	0.18	2e-23	39.07	NP_001338395.1
ELAV-like protein 2 isoform 1	M. musculus	107	107	0.18	2e-23	39.07	NP_997568.1
ELAV-like protein 2 isoform g	H. sapiens	107	107	0.18	2e-23	38.41	NP_001338393.1
ELAV-like protein 2 isoform i	H. sapiens	107	107	0.18	2e-23	39.07	NP_001338396.1
ELAV-like protein 2 isoform 6	M. musculus	107	107	0.18	2e-23	39.07	NP_001344117.1
ELAV (embryonic lethal, abnormal vision, Drosophila)-like 2 (Hu antigen B) variant, partial	H. sapiens	107	107	0.18	2e-23	39.07	BAD92531.1
ELAV-like protein 2 isoform 4	M. musculus	107	107	0.18	2e-23	39.07	NP_001171354.1
ELAV-like protein 2 isoform a	H. sapiens	107	107	0.18	2e-23	39.07	NP_001338401.1
ELAV-like protein 2 isoform X5	H. sapiens	107	107	0.18	2e-23	39.07	XP_047278868.1
ELAV-like neuronal protein 1	H. sapiens	107	107	0.18	2e-23	39.07	AAA69698.1
ELAV-like protein 2 isoform X9	M. musculus	107	107	0.18	3e-23	39.07	XP_017175478.1
ELAV-like protein 2 isoform c	H. sapiens	107	107	0.18	3e-23	39.07	NP_001338384.1
ELAV-like protein 2 isoform 5	M. musculus	107	107	0.18	3e-23	39.07	NP_001334078.1
ELAV-like protein 2 isoform e	H. sapiens	107	107	0.18	3e-23	39.07	NP_001338389.1
ELAV-like protein 2 isoform d	H. sapiens	107	107	0.18	3e-23	39.07	NP_001338385.1
ELAV-like protein 2 isoform X10	H. sapiens	106	106	0.18	3e-23	39.07	XP_047278871.1
ELAV-like protein 2 isoform f	H. sapiens	107	107	0.18	3e-23	39.07	NP_001338391.1
ELAV-like protein 2 isoform X8	H. sapiens	106	106	0.18	3e-23	39.07	XP_047278870.1
ELAV like RNA binding protein 4	H. sapiens	106	106	0.16	3e-23	40	KAI2517050.1
RNA binding protein Elavl4	M. musculus	106	106	0.16	4e-23	40	AAC40080.1
ELAV (embryonic lethal, abnormal vision, Drosophila)-like 4 (Hu antigen D), isoform CRA_c, partial	H. sapiens	106	106	0.16	4e-23	40	EAX06843.1
ELAV-like protein 2 isoform X4	H. sapiens	107	107	0.18	4e-23	39.07	XP_047278867.1
ELAV-like protein 4 isoform 8	H. sapiens	106	106	0.16	4e-23	40	NP_001311138.1
ELAV-like protein 2 isoform X9	H. sapiens	106	106	0.18	4e-23	39.07	XP_016869904.1
ELAV-like protein 4 isoform 14	H. sapiens	106	106	0.16	4e-23	40	NP_001397716.1
ELAV-like protein 4 isoform k	M. musculus	106	106	0.16	4e-23	40	NP_001408087.1
ELAV-like protein 4 isoform c	M. musculus	106	106	0.16	4e-23	40	NP_001156869.1
ELAV-like protein 4 isoform e	M. musculus	106	106	0.16	4e-23	40	NP_001408082.1
ELAV-like protein 2 isoform X6	H. sapiens	106	106	0.18	4e-23	39.07	XP_011516080.2
ELAV-like protein 4 isoform m	M. musculus	106	106	0.16	4e-23	40	NP_001408088.1
ELAV-like protein 2 isoform X3	H. sapiens	107	107	0.18	5e-23	39.07	XP_047278866.1
ELAVL4 protein	H. sapiens	106	152	0.16	5e-23	40	AAH36071.1
ELAV-like protein 4 isoform e	M. musculus	106	106	0.16	5e-23	40	NP_001334107.1
ELAV-like protein 2 isoform X2	H. sapiens	107	107	0.18	5e-23	39.07	XP_047278865.1
ELAV-like protein 2 isoform X1	H. sapiens	107	107	0.18	5e-23	39.07	XP_047278864.1
ELAV-like protein 4 isoform u	M. musculus	106	106	0.16	5e-23	40	NP_001408097.1
ELAV-like protein 4 isoform 2	H. sapiens	106	106	0.16	5e-23	40	NP_001138246.1
ELAV-like protein 4 isoform 13	H. sapiens	106	106	0.16	5e-23	40	NP_001311141.1
ELAV-like protein 4 isoform X8	H. sapiens	106	106	0.16	5e-23	40	XP_024309593.1
ELAV-like protein 4 isoform 5	H. sapiens	106	106	0.16	5e-23	40	NP_001138249.1
ELAV-like protein 4 isoform f	M. musculus	105	105	0.16	5e-23	40	NP_001344119.1
ELAV-like protein 4 isoform e	M. musculus	106	106	0.16	5e-23	40	NP_001408083.1
ELAV-like protein 4 isoform 4	H. sapiens	106	106	0.16	5e-23	40	NP_001138248.1
unnamed protein product	H. sapiens	105	105	0.16	5e-23	40	BAH12876.1
ELAV like RNA binding protein 1	H. sapiens	100	100	0.16	5e-23	37.86	KAI2588406.1
ELAV-like protein 4 isoform 10	H. sapiens	105	105	0.16	5e-23	40	NP_001311144.1
ELAV-like protein 4 isoform t	M. musculus	106	106	0.16	5e-23	40	NP_001408096.1
