## Supplementaries for "Investigation of the threonine metabolism of *Echinococcus multilocularis*: the threonine dehydrogenase as a potential drug target in alveolar echinococcosis": S5 Table.xlsx

### Sheet: S5 Table
S5 Table. Reciprocal blast of EmuJ_000511900 against coding sequences of reference organisms. Shown are significant hits against coding sequences of reference organisms (C. elegans, Da. rerio, Dr. melanogaster, H. sapiens and M. musculus) with protein description, organism, max score, total score, query cover, E-values, identity and the accession numbers.
protein description	organism	max score	total score	query cover	E Value	identity [%]	accession number
uncharacterized protein Dmel_CG5955	Dr. melanogaster	382	382	0.86	7e-131	57.01	NP_649230.1
Chain A, L-threonine 3-dehydrogenase, mitochondrial	M. musculus	362	362	0.9	2e-123	55.05	4YR9_A
L-threonine 3-dehydrogenase, mitochondrial precursor	M. musculus	363	363	0.89	2e-123	55.21	NP_067455.5
Chain A, L-threonine 3-dehydrogenase, mitochondrial	M. musculus	361	361	0.9	4e-123	54.74	4YRB_A
L-threonine dehydrogenase	Da. rerio	362	362	0.95	9e-123	53.74	NP_998410.1
L-threonine dehydrogenase	M. musculus	360	360	0.89	4e-122	54.6	AAH58860.1
L-threonine 3-dehydrogenase	M. musculus	357	357	0.89	8e-121	54.6	AAF61395.2
L-threonine dehydrogenase 2	Da. rerio	337	337	0.88	3e-113	52.94	NP_001092887.1
NAD-dependent epimerase/dehydratase domain-containing protein	C. elegans	321	321	0.88	8e-107	48.76	NP_504433.2
RecName: Full=Inactive L-threonine 3-dehydrogenase, mitochondrial; AltName: Full=Short chain dehydrogenase/reductase family 14E member 1 pseudogene; Flags: Precursor	H. sapiens	209	209	0.45	9e-65	61.21	Q8IZJ6.1
hypothetical protein	H. sapiens	209	209	0.45	1e-64	61.21	CAC82738.1
hCG19399, isoform CRA_a	H. sapiens	132	132	0.45	1e-35	44.24	EAW65611.1
unnamed protein product	H. sapiens	129	129	0.45	1e-34	43.64	BAB71562.1
hCG19399, isoform CRA_c	H. sapiens	127	127	0.41	3e-34	47.02	EAW65614.1
L-threonine 3-dehydrogenase	H. sapiens	124	124	0.41	3e-33	46.36	AAM50037.1
