## Supplementaries for "Investigation of the threonine metabolism of *Echinococcus multilocularis*: the threonine dehydrogenase as a potential drug target in alveolar echinococcosis": S6 Table.xlsx

### Sheet: S6 Table
S6 Table. Reciprocal blast of EmuJ_000107200 against coding sequences of reference organisms. Shown are significant hits against coding sequences of reference organisms (C. elegans, Da. rerio, Dr. melanogaster, H. sapiens and M. musculus) with protein description, organism, max score, total score, query cover, E-values, identity and the accession numbers.
protein description	organism	max score	total score	query cover	E Value	identity [%]	accession number
glycine C-acetyltransferase	Dr. melanogaster	546	546	0.95	0	64.5	NP_648509.1
2-amino-3-ketobutyrate coenzyme A ligase, mitochondrial isoform a	M. musculus	532	532	0.94	0	64.48	NP_038875.3
2-amino-3-ketobutyrate coenzyme A ligase, mitochondrial isoform 2 precursor	H. sapiens	531	531	0.95	0	63.79	NP_055106.1
unnamed protein product	M. musculus	530	530	0.94	0	64.23	BAB28673.1
2-amino-3-ketobutyrate coenzyme A ligase, mitochondrial isoform X8	H. sapiens	529	529	0.95	0	63.79	XP_054181286.1
unnamed protein product	H. sapiens	527	527	0.95	0	63.55	BAF82782.1
Glycine C-acetyltransferase (2-amino-3-ketobutyrate coenzyme A ligase)	H. sapiens	526	526	0.95	0	63.55	AAH14457.1
2-amino-3-ketobutyrate coenzyme A ligase, mitochondrial isoform X7	H. sapiens	522	522	0.95	0	61.67	XP_005261468.1
2-amino-3-ketobutyrate coenzyme A ligase, mitochondrial isoform X7	H. sapiens	520	520	0.95	0	61.67	XP_054181285.1
glycine C-acetyltransferase	H. sapiens	516	516	0.95	0	59.95	KAI4002914.1
2-amino-3-ketobutyrate coenzyme A ligase, mitochondrial isoform 1 precursor	H. sapiens	516	516	0.95	0	59.95	NP_001165161.1
2-amino-3-ketobutyrate coenzyme A ligase, mitochondrial	Da. rerio	514	514	0.93	0	64.97	NP_001166025.1
Gcat protein	Da. rerio	514	514	0.93	2e-180	64.97	AAH67644.1
2-amino-3-ketobutyrate coenzyme A ligase, mitochondrial isoform X6	H. sapiens	513	513	0.95	2e-180	59.95	XP_054181284.1
Gcat protein	Da. rerio	512	512	0.93	7e-180	64.72	AAH56328.1
Aminotransferase class I/classII domain-containing protein	C. elegans	509	509	0.95	2e-179	62.38	NP_501991.3
2-amino-3-ketobutyrate coenzyme A ligase, mitochondrial isoform X5	H. sapiens	507	507	0.95	9e-178	58.07	XP_005261466.1
glycine C-acetyltransferase (2-amino-3-ketobutyrate-coenzyme A ligase), isoform CRA_c	M. musculus	504	504	0.94	3e-177	61.96	EDL04682.1
2-amino-3-ketobutyrate coenzyme A ligase, mitochondrial isoform X5	H. sapiens	504	504	0.95	9e-177	58.07	XP_054181283.1
2-amino-3-ketobutyrate coenzyme A ligase, mitochondrial isoform b	M. musculus	468	468	0.87	1e-163	61.14	NP_001155184.1
2-amino-3-ketobutyrate coenzyme A ligase, mitochondrial isoform X4	H. sapiens	365	539	0.95	2e-121	65.45	XP_047297172.1
2-amino-3-ketobutyrate coenzyme A ligase, mitochondrial isoform X4	H. sapiens	365	536	0.95	2e-121	65.45	XP_054181282.1
2-amino-3-ketobutyrate coenzyme A ligase, mitochondrial isoform X2	H. sapiens	364	521	0.95	8e-121	65.45	XP_054181280.1
2-amino-3-ketobutyrate coenzyme A ligase, mitochondrial isoform X2	H. sapiens	364	523	0.95	8e-121	65.45	XP_016884164.1
2-amino-3-ketobutyrate coenzyme A ligase, mitochondrial isoform X3	H. sapiens	355	527	0.95	1e-117	62.28	XP_054181281.1
2-amino-3-ketobutyrate coenzyme A ligase, mitochondrial isoform X3	H. sapiens	355	529	0.95	1e-117	62.28	XP_016884165.1
2-amino-3-ketobutyrate coenzyme A ligase, mitochondrial isoform X1	H. sapiens	355	515	0.95	3e-117	62.28	XP_016884163.1
2-amino-3-ketobutyrate coenzyme A ligase, mitochondrial isoform X1	H. sapiens	355	513	0.95	3e-117	62.28	XP_054181279.1
2-amino-3-ketobutyrate coenzyme A ligase, mitochondrial isoform X10	H. sapiens	303	303	0.55	6e-101	64.53	XP_024307951.1
RE16411p	Dr. melanogaster	298	298	0.52	8e-99	63.93	AAL90327.1
2-amino-3-ketobutyrate coenzyme A ligase, mitochondrial isoform X9	H. sapiens	294	294	0.55	6e-97	60.89	XP_011528325.1
hCG2028877, isoform CRA_a	H. sapiens	278	278	0.65	4e-90	53.07	EAW80829.1
unnamed protein product	H. sapiens	246	246	0.46	3e-78	54.71	BAC85552.1
Alas2 protein	M. musculus	239	239	0.83	2e-73	38.06	AAH24575.1
5-aminolevulinate synthase, erythroid-specific, mitochondrial isoform h	M. musculus	238	238	0.83	4e-72	37.78	NP_001396406.1
unnamed protein product	M. musculus	240	240	0.83	4e-72	38.33	BAE38108.1
5-aminolevulinate synthase, erythroid-specific, mitochondrial isoform g	M. musculus	238	238	0.83	7e-72	37.78	NP_001396405.1
