## Supplementaries for "Investigation of the threonine metabolism of *Echinococcus multilocularis*: the threonine dehydrogenase as a potential drug target in alveolar echinococcosis": S7 Table.xlsx

### Sheet: S7 Table
S7 Table. Blast of TDH protein sequences of reference organisms against E. granulosus s.s. protein database PRJEB121. Shown are the accession numbers of TDH sequences of reference organisms (C. elegans, Da. rerio, Dr. melanogaster, H. sapiens and M. musculus). Shown are sequences that produced a significant alignment with the corresponding E-values.
Gene	organism	accession number	sequences producing significant alignments	E Value
TDH	C. elegans	Q22945	EgrG_000511900	2e-61
	Da. rerio	Q6P3J8	EgrG_000511900	1e-103
	Dr. melanogaster	Q9VPE8	EgrG_000511900	2e-70
	H. sapiens	pseudogene	not tested	NA
	M. musculus	Q8K3F7	EgrG_000511900	4e-105
