## Supplementaries for "Investigation of the threonine metabolism of *Echinococcus multilocularis*: the threonine dehydrogenase as a potential drug target in alveolar echinococcosis": S8 Table.xlsx

### Sheet: S8 Table
S8 Table. Blast of TDH protein sequences of reference organisms against E. canadensis protein database PRJEB8992. Shown are the accession numbers of TDH sequences of reference organisms (C. elegans, Da. rerio, Dr. melanogaster, H. sapiens and M. musculus). Shown are sequences that produced a significant alignment with the corresponding E-values.
Gene	organism	accession number	sequences producing significant alignments	E Value
TDH	C. elegans	Q22945	EcG7_08078	2e-61
	Da. rerio	Q6P3J8	EcG7_08078	1e-103
	Dr. melanogaster	Q9VPE8	EcG7_08078	2e-70
	H. sapiens	pseudogene	not tested	NA
	M. musculus	Q8K3F7	EcG7_08078	7e-106
