## Supplementaries for "Investigation of the threonine metabolism of *Echinococcus multilocularis*: the threonine dehydrogenase as a potential drug target in alveolar echinococcosis": S9 Table.xlsx

### Sheet: S9 Table
Supplementary Table 9: Reciprocal blast of EgrG_000511900 against coding sequences of reference organisms. Shown are significant hits against coding sequences of the reference organisms (C. elegans, Da. rerio, Dr. melanogaster and M. musculus) with protein description, organism, max score, total score, query cover, E-values, identity and the accession numbers.
protein description	organism	max score	total score	query cover	E Value	identity [%]	accession number
uncharacterized protein Dmel_CG5955	Dr. melanogaster	379	379	0.8	1e-128	52.65	NP_649230.1
L-threonine dehydrogenase	Da. rerio	359	359	0.77	6e-121	55.12	NP_998410.1
L-threonine 3-dehydrogenase, mitochondrial precursor	M. musculus	358	358	0.75	1e-120	54.6	NP_067455.5
Chain A, L-threonine 3-dehydrogenase, mitochondrial	M. musculus	356	356	0.76	2e-120	54.13	4YR9_A
Chain A, L-threonine 3-dehydrogenase, mitochondrial	M. musculus	355	355	0.76	6e-120	54.13	4YRB_A
L-threonine dehydrogenase	M. musculus	354	354	0.75	4e-119	53.99	AAH58860.1
L-threonine 3-dehydrogenase	M. musculus	351	351	0.75	7e-118	53.99	AAF61395.2
L-threonine dehydrogenase 2	Da. rerio	335	335	0.75	1e-111	52.94	NP_001092887.1
NAD-dependent epimerase/dehydratase domain-containing protein	C. elegans	319	319	0.75	2e-105	48.76	NP_504433.2
