## Supplementaries for "Investigation of the threonine metabolism of *Echinococcus multilocularis*: the threonine dehydrogenase as a potential drug target in alveolar echinococcosis": S10 Table.xlsx

### Sheet: S10 Table
S10 Table. Reciprocal blast of EcG7_08078 against coding sequences of reference organisms. Shown are significant hits against coding sequences of the reference organisms (C. elegans, Da. rerio, Dr. melanogaster and M. musculus) with protein description, organism, max score, total score, query cover, E-values, identity and the accession numbers.
protein description	organism	max score	total score	query cover	E Value	identity [%]	accession number
uncharacterized protein Dmel_CG5955	Dr. melanogaster	384	384	0.34	8e-124	55.69	NP_649230.1
L-threonine 3-dehydrogenase, mitochondrial precursor	M. musculus	363	363	0.33	6e-116	54.91	NP_067455.5
Chain A, L-threonine 3-dehydrogenase, mitochondrial	M. musculus	362	362	0.33	6e-116	54.74	4YR9_A
L-threonine dehydrogenase	Da. rerio	362	362	0.35	1e-115	53.45	NP_998410.1
Chain A, L-threonine 3-dehydrogenase, mitochondrial	M. musculus	360	360	0.33	2e-115	54.43	4YRB_A
L-threonine dehydrogenase	M. musculus	359	359	0.33	2e-114	54.29	AAH58860.1
L-threonine 3-dehydrogenase	M. musculus	356	356	0.33	2e-113	54.29	AAF61395.2
L-threonine dehydrogenase 2	Da. rerio	337	337	0.32	5e-106	52.94	NP_001092887.1
NAD-dependent epimerase/dehydratase domain-containing protein	C. elegans	321	321	0.32	5e-100	48.76	NP_504433.2
aramis	Dr. melanogaster	241	241	0.43	6e-68	35.58	NP_649009.1
FI20004p1	Dr. melanogaster	241	241	0.43	1e-67	35.58	AFH41849.1
RE58551p	Dr. melanogaster	241	241	0.43	1e-67	35.58	ACI46551.1
ATP-dependent RNA helicase	C. elegans	236	236	0.44	4e-66	34.79	NP_492326.1
Ddx52 protein	Da. rerio	229	229	0.45	3e-64	34.5	AAH67608.1
Ddx52 protein	Da. rerio	231	231	0.45	4e-64	34.5	AAI08030.1
probable ATP-dependent RNA helicase DDX52	Da. rerio	230	230	0.45	7e-64	34.35	NP_001037780.2
DEAD (Asp-Glu-Ala-Asp) box polypeptide 52	M. musculus	230	230	0.44	7e-64	35.89	AAH29094.1
DEAD (Asp-Glu-Ala-Asp) box polypeptide 52	Da. rerio	230	230	0.45	8e-64	34.5	AAI17611.1
unnamed protein product	M. musculus	229	229	0.44	9e-64	35.89	BAC38014.1
unnamed protein product	M. musculus	229	229	0.44	1e-63	35.89	BAE39019.1
probable ATP-dependent RNA helicase DDX52	M. musculus	229	229	0.44	1e-63	35.89	NP_084372.2
Chain A, ATP-dependent RNA helicase vasa	Dr. melanogaster	145	145	0.42	7e-36	28.98	2DB3_A
Vasa protein	Da. rerio	147	147	0.43	3e-35	30	AAI29276.1
vasa, isoform B	Dr. melanogaster	146	146	0.42	3e-35	28.84	NP_001260458.1
probable ATP-dependent RNA helicase DDX4 isoform X3	Da. rerio	147	147	0.43	4e-35	30	XP_017213416.1
probable ATP-dependent RNA helicase DDX4 isoform X7	Da. rerio	146	146	0.43	4e-35	30	XP_021334780.1
probable ATP-dependent RNA helicase DDX4 isoform X6	Da. rerio	146	146	0.43	4e-35	30	XP_021334779.1
probable ATP-dependent RNA helicase DDX4 isoform X5	Da. rerio	146	146	0.43	5e-35	30	XP_021334778.1
probable ATP-dependent RNA helicase DDX4 isoform X4	Da. rerio	146	146	0.43	5e-35	30	XP_021334777.1
probable ATP-dependent RNA helicase DDX4 isoform X2	Da. rerio	146	146	0.43	5e-35	30	XP_017213415.1
probable ATP-dependent RNA helicase DDX4 isoform X1	Da. rerio	146	146	0.43	5e-35	30	XP_005156510.1
probable ATP-dependent RNA helicase DDX4	Da. rerio	146	146	0.43	6e-35	30.23	NP_571132.1
vasa-like protein	Da. rerio	146	146	0.43	7e-35	30	CAC84069.1
RNA helicase (DEAD box)	Da. rerio	145	145	0.43	9e-35	30	CAA72735.1
Mab4611 antigen (vasa)	Dr. melanogaster	145	145	0.42	1e-34	28.44	AAA29013.1
RNA helicase	C. elegans	140	140	0.45	5e-34	29.45	NP_496973.1
vasa	Dr. melanogaster	142	142	0.42	6e-34	28.37	CAA31405.1
ATP-dependent RNA helicase	C. elegans	143	143	0.44	8e-34	26.52	NP_001294485.1
probable ATP-dependent RNA helicase DDX23	Da. rerio	143	143	0.4	8e-34	28.5	NP_956176.1
probable ATP-dependent RNA helicase DDX23	M. musculus	143	143	0.4	1e-33	29.19	NP_001074450.1
ATP-dependent RNA helicase DDX4 isoform 2	M. musculus	142	142	0.45	1e-33	27.69	NP_034159.1
DEAD (Asp-Glu-Ala-Asp) box polypeptide 4	M. musculus	142	142	0.45	1e-33	27.69	EDL18409.1
ATP-dependent RNA helicase DDX4 isoform 1	M. musculus	142	142	0.45	1e-33	27.69	NP_001139357.1
ATP-dependent RNA helicase DDX4 isoform X2	M. musculus	142	142	0.45	1e-33	27.69	XP_011242924.1
ATP-dependent RNA helicase DDX4 isoform X3	M. musculus	142	142	0.45	1e-33	27.69	XP_006517587.1
probable ATP-dependent RNA helicase DDX17 isoform 4	M. musculus	141	141	0.44	1e-33	27.07	NP_001035277.1
probable ATP-dependent RNA helicase DDX17 isoform 1	M. musculus	141	141	0.44	2e-33	27.07	NP_951062.1
ATP-dependent RNA helicase DDX4 isoform X1	M. musculus	142	142	0.45	2e-33	27.69	XP_011242920.1
ATP-dependent RNA helicase	C. elegans	142	142	0.44	3e-33	26.52	NP_001033411.1
uncharacterized protein Dmel_CG10077, isoform D	Dr. melanogaster	141	141	0.43	3e-33	27.17	NP_001261491.1
probable ATP-dependent RNA helicase DDX43	Da. rerio	140	140	0.45	6e-33	28.29	NP_001315122.1
uncharacterized protein Dmel_CG7878	Dr. melanogaster	139	139	0.5	8e-33	26.16	NP_649767.1
probable ATP-dependent RNA helicase DDX5 isoform 2	Da. rerio	136	136	0.44	1e-32	26.71	NP_001296454.1
Rm62, isoform H	Dr. melanogaster	137	137	0.41	2e-32	27.15	NP_001163528.1
unnamed protein product	Dr. melanogaster	137	137	0.41	2e-32	27.15	CAA37037.1
Rm62, isoform I	Dr. melanogaster	137	137	0.41	2e-32	27.15	NP_001189182.1
probable ATP-dependent RNA helicase DDX43 isoform X2	M. musculus	134	134	0.46	2e-32	26.68	XP_036010386.1
Rm62, isoform C	Dr. melanogaster	136	136	0.41	3e-32	27.32	NP_731033.1
RE28061p	Dr. melanogaster	138	138	0.37	3e-32	28.39	AAL90351.1
belle, isoform B	Dr. melanogaster	138	138	0.4	3e-32	26.51	NP_001262379.1
ATP-dependent RNA helicase laf-1	C. elegans	137	137	0.41	3e-32	27.34	NP_001254859.1
GM01081p	Dr. melanogaster	137	137	0.4	4e-32	28.37	AAL28370.1
uncharacterized protein Dmel_CG10333	Dr. melanogaster	138	138	0.4	4e-32	28.37	NP_609888.2
belle, isoform A	Dr. melanogaster	138	138	0.37	4e-32	27.72	NP_536783.1
FI21109p1	Dr. melanogaster	138	138	0.37	4e-32	27.72	AGJ89708.1
probable ATP-dependent RNA helicase DDX5 isoform 1	Da. rerio	136	136	0.44	5e-32	26.71	NP_997777.2
RNA helicase	C. elegans	136	136	0.43	6e-32	27.59	NP_001370791.1
RNA helicase	C. elegans	136	136	0.43	6e-32	27.59	NP_491113.1
RNA helicase	C. elegans	136	136	0.43	7e-32	27.88	NP_001021793.1
DEAD (Asp-Glu-Ala-Asp) box polypeptide 5	Da. rerio	134	134	0.44	9e-32	26.54	AAQ91230.1
Rm62, isoform A	Dr. melanogaster	136	136	0.41	1e-31	27.08	NP_524243.2
RNA helicase	C. elegans	135	135	0.44	1e-31	26.24	NP_491962.1
RNA helicase	C. elegans	135	135	0.4	2e-31	27.88	NP_498260.2
DEAD (Asp-Glu-Ala-Asp) box polypeptide 41	M. musculus	134	134	0.4	2e-31	29.63	AAH11308.1
probable ATP-dependent RNA helicase DDX41 isoform X1	M. musculus	132	132	0.4	2e-31	29.63	XP_030103292.1
probable ATP-dependent RNA helicase DDX41	M. musculus	134	134	0.4	2e-31	29.63	NP_598820.2
hypothetical protein	M. musculus	134	134	0.4	2e-31	29.63	AQS27628.1
ATP-dependent RNA helicase glh-2	C. elegans	135	135	0.42	3e-31	27.08	NP_491876.1
RNA helicase GLH-2	C. elegans	135	135	0.42	3e-31	27.08	AAB03337.1
probable ATP-dependent RNA helicase DDX43	M. musculus	134	134	0.46	3e-31	26.68	NP_001177973.1
probable ATP-dependent RNA helicase DDX59	M. musculus	134	134	0.41	4e-31	30.41	NP_080776.1
unnamed protein product	M. musculus	133	133	0.41	4e-31	30.41	BAE21808.1
DEAD (Asp-Glu-Ala-Asp) box polypeptide 59	M. musculus	133	133	0.41	4e-31	30.41	EDL39547.1
mCG15236	M. musculus	132	132	0.46	1e-30	26.58	EDL26392.1
unnamed protein product	M. musculus	132	132	0.4	1e-30	29.38	BAE30391.1
unnamed protein product	M. musculus	132	132	0.4	2e-30	29.38	BAE40025.1
RE20606p	Dr. melanogaster	127	127	0.39	2e-30	29.01	AAL89864.1
LOC556764 protein	Da. rerio	129	129	0.43	3e-30	26.96	AAI54494.1
LOC556764 protein	Da. rerio	129	129	0.44	5e-30	26.62	AAI34864.1
RNA helicase	C. elegans	131	131	0.42	5e-30	26.64	AAC27384.1
ATP-dependent RNA helicase glh-1	C. elegans	130	130	0.42	7e-30	26.4	NP_491963.1
RNA helicase	C. elegans	130	130	0.42	7e-30	26.4	AAB04136.1
LOC556764 protein	Da. rerio	128	128	0.43	8e-30	26.73	AAI17661.1
probable ATP-dependent RNA helicase DDX46	Da. rerio	130	130	0.45	2e-29	27.01	NP_001019988.1
probable ATP-dependent RNA helicase DDX46 isoform X1	Da. rerio	129	129	0.45	2e-29	27.01	XP_009294012.1
probable ATP-dependent RNA helicase DDX59	Da. rerio	127	127	0.41	2e-29	28.57	NP_001038443.2
probable ATP-dependent RNA helicase DDX17	Da. rerio	128	128	0.43	2e-29	26.79	NP_001313320.1
LOC562123 protein	Da. rerio	127	127	0.41	3e-29	28.33	AAI39522.1
Ddx46 protein	Da. rerio	129	129	0.45	4e-29	27.01	AAI33101.1
probable ATP-dependent RNA helicase DDX46 isoform X1	M. musculus	128	128	0.45	5e-29	26.79	XP_006517265.1
