## Supplementaries for "Investigation of the threonine metabolism of *Echinococcus multilocularis*: the threonine dehydrogenase as a potential drug target in alveolar echinococcosis": S11 Table.xlsx

### Sheet: S11 Table
S11 Table. Bonferroni-corrected p-values for the relative enzymatic activity of recMmTDH treated with different compounds at 20 μM.
compound	Bonferroni-corrected p-value
disulfiram	p=0.025
myricetin	p=0.0004
QC1	p=0.0002
QC2	p=0.004
QC3	p=0.019
QC4	ns
QC5	ns
QC6	ns
QC7	ns
quercetin	p=0.0004
sanguinarine	p=0.014
